# ChIP-MS reveals the local chromatin composition by label-free quantitative proteomics

**DOI:** 10.1101/2023.01.27.525999

**Authors:** Wai Khang Yong, Grishma Rane, Nurkaiyisah Zaal Anuar, Xiaoman Shao, Chai Yeen Goh, Vartika Khanchandani, Vivian L. S. Kuan, Maya Jeitany, H. Phillip Koeffler, Lih-Wen Deng, Takaomi Sanda, Dennis Kappei

**Author notes:** Correspondence should be addressed to Dennis Kappei.

## Abstract

Chromatin immunoprecipitation (ChIP) has been a cornerstone for epigenetic analyses over the last decades, but even coupled to sequencing approaches (ChIP-seq), it is ultimately limited to one protein at a time. In a complementary effort, we here combined ChIP with label-free quantitative (LFQ) mass spectrometry (ChIP-MS) to interrogate local chromatin compositions. We demonstrate the versatility of our approach at telomeres, with transcription factors, in tissue and by dCas9-driven locus-specific enrichment.
