## Supplementary Table 11 for "ChIP-MS reveals the local chromatin composition by label-free quantitative proteomics"

### Sheet: Supplementary Table 11
List of primers used for cloning
Name of primer	Type	Sequence (5' -> 3')
PuroR-P2A-2xHA-FKBP12F36V-linker cassette	Forward	TAGCATCGTACGCGTACGTGTTTGGCCATGGCCCGAAGACCCCGGATGACCGAGTACAAGCCCACG
	Reverse	GAGCATCGTACGCGTACGTGTTTGGCGCCCGGCTCCCCGTTACCTATGTCTTGGCCTACGAGCAGATCCGCCGCCACCCGACCCAC
Amplication of 2xHA-FKBP12F36V-MYB transcript	Forward	GGAGTGCAGGTGGAAACCAT
	Reverse	GCCACCTCTCCCTACATTGT
Sanger sequencing of 2xHA-FKBP12F36V-MYB	Forward	TACCCCTACGACGTGCCCGA
	Reverse	GCCACCTCTCCCTACATTGT
List of primers used for ChIP-qPCR
Primer	Type	Final primer concentration	Sequence (5' -> 3')	Annealing temperature	Reference
Telomere	Forward	270 nM	GGTTTTTGAGGGTGAGGGTGAGGGTGAGGGTGAGGGT	54 C	Cawthon, 2002
Telomere	Reverse	900 nM	TCCCGACTATCCCTATCCCTATCCCTATCCCTATCCCTA
MTFP1 promoter ChIPseq chr22:30425625-30425772	Forward	700 nM	TCAGTCCTGGGAGCGATTAG	60 C	Jahn et al., 2017
MTFP1 promoter ChIPseq chr22:30425625-30425772	Reverse	700 nM	CGAAGGACAGGTCAGGAAAT
Human gene desert ChIP chr10:44124035-44124205	Forward	700 nM	GGCTAATCCTCTATGGGAGTCTGTC	60 C
Human gene desert ChIP chr10:44124035-44124205	Reverse	700 nM	CCAGGTGCTCAAGGTCAACATC
Mouse gene desert ChIP chr15:102913112-102913236	Forward	700 nM	TGCTCACGTAGCACCCTATG	60 C
Mouse gene desert ChIP chr15:102913112-102913236	Reverse	700 nM	ATGTTAATTTGCGCGGTAGG
